# From sea surface to seafloor: a benthic allochthonous eDNA survey for the abyssal ocean

**DOI:** 10.1101/2020.05.07.082602

**Authors:** Olivier Laroche, Oliver Kersten, Craig R. Smith, Erica Goetze

**Affiliations:** Department of Oceanography, School of Ocean and Earth Science and Technology, University of Hawaii at Manoa, Honolulu, USA; Centre for Ecological and Evolutionary Synthesis, Department of Biosciences, University of Oslo, Norway

**Keywords:** environmental DNA, metabarcoding, legacy eDNA, deep sea, abyssal plains, Clarion Clipperton Zone (CCZ), deep-sea mining

## Abstract

Diverse and remote deep-sea communities are critically under-sampled and increasingly threatened by anthropogenic impacts. Environmental DNA (eDNA) metabarcoding could facilitate rapid and comprehensive biotic surveys in the deep ocean, yet many aspects of the sources and distribution of eDNA in the deep sea are still poorly understood. In order to examine the influence of the water column on benthic eDNA surveys in regions targeted for deep-sea polymetallic nodule mining, we investigated the occurrence of pelagic eDNA across: (1) two different deep-sea habitat types, abyssal plains and seamounts, (2) benthic sample types, including nodules, sediment, and seawater within the benthic boundary layer (BBL), and (3) sediment depth horizons (0-2 cm, 3-5 cm). Little difference was observed between seamounts and the adjacent abyssal plains in the proportion of legacy pelagic eDNA sampled in the benthos, despite an > 1000 m depth difference for these habitats. In terms of both reads and amplicon sequence variants (ASVs), pelagic eDNA was minimal within sediment and nodule samples (< 2%), and is unlikely to affect benthic surveys that monitor resident organisms at the deep seafloor. However, pelagic eDNA was substantial within the BBL (up to 13 % ASVs, 86% reads), deriving both from the high biomass upper ocean as well as deep pelagic residents. While most pelagic eDNA found in sediments and on nodules could be sourced from the epipelagic for metazoans, protist legacy eDNA sampled on these substrates appeared to originate across a range of depths in the water column. Some evidence of eDNA degradation across a vertical sediment profile was observed for protists, with higher diversity in the 0-2 cm layer and a significantly lower proportion of legacy pelagic eDNA in deeper sediments (3-5 cm). Study-wide, our estimated metazoan sampling coverage ranged from 40% to 74%, despite relatively large sample size. Future deep-sea eDNA surveys should examine oceanographic influences on eDNA transport and residence times, consider habitat heterogeneity at a range of spatial scales in the abyss, and aim to process large amounts of material per sample (with replication) in order to increase the sampling coverage in these diverse deep ocean communities.
