## Supplementary material for "From sea surface to seafloor: a benthic allochthonous eDNA survey for the abyssal ocean": Table S1

### Sheet: Sediment
Table S1A. Metadata information for sediment samples. APEI = Area of Particular Environmental Interest. Depth(m) corresponds to water depth at the sampling site, above bottom. Latitude and Longitude indicate positioning on the seafloor when the push care was taken. The 'Replicate' column indicate samples that are biological replicates.
Sample#	Sample_type	Type	Station#	Latitude (DDM)	Longitude (DDM)	Date of sampling	APEI	Habitat	Depth (m)	Replicate	ROV Dive	Core tube number	Core height (cm)	Layer
S-2	Sediment	Sample	KM1808_25	5°6.8924	141°53.8053	5/25/2018	7	Plain	4855.2	NA	4	9	14.6	0-2cm
S-5	Sediment	Sample	KM1808_25	5°6.8924	141°53.8053	5/25/2018	7	Plain	4855.2	NA	4	9	14.6	2-5cm
S-13	Sediment	Sample	KM1808_25	5°6.8967	141°53.8033	5/25/2018	7	Plain	4855.1	NA	4	7	13	0-2cm
S-16	Sediment	Sample	KM1808_25	5°6.8967	141°53.8033	5/25/2018	7	Plain	4855.1	NA	4	7	13	2-5cm
S-24	Sediment	Sample	KM1808_25	5°6.26	141°53.164	5/25/2018	7	Plain	4860.3	NA	4	5	12.5	0-2cm
S-27	Sediment	Sample	KM1808_25	5°6.26	141°53.164	5/25/2018	7	Plain	4860.3	NA	4	5	12.5	2-5cm
S-35	Sediment	Sample	KM1808_25	5°6.257	141°53.1987	5/25/2018	7	Plain	4860.4	NA	4	2	14.4	0-2cm
S-38	Sediment	Sample	KM1808_25	5°6.257	141°53.1987	5/25/2018	7	Plain	4860.4	NA	4	2	14.4	2-5cm
S-46	Sediment	Sample	KM1808_33	4°53.2562	141°45.4339	5/27/2018	7	Seamount	3132.5	NA	6	9	12.2	0-2cm
S-48	Sediment	Sample	KM1808_33	4°53.2562	141°45.4339	5/27/2018	7	Seamount	3132.5	NA	6	9	12.2	2-5cm
S-54	Sediment	Sample	KM1808_33	4°53.2555	141°45.4337	5/27/2018	7	Seamount	3132.6	NA	6	4	12.5	0-2cm
S-56	Sediment	Sample	KM1808_33	4°53.2555	141°45.4337	5/27/2018	7	Seamount	3132.6	NA	6	4	12.5	2-5cm
S-62	Sediment	Sample	KM1808_36	5°3.6027	141°49.8606	5/28/2018	7	Plain	4868.7	NA	7	4	16.3	0-2cm
S-65	Sediment	Sample	KM1808_36	5°3.6027	141°49.8606	5/28/2018	7	Plain	4868.7	NA	7	4	16.3	2-5cm
S-73	Sediment	Sample	KM1808_36	5°2.6592	141°48.9675	5/28/2018	7	Plain	4874.1	NA	7	17	16.7	0-2cm
S-76	Sediment	Sample	KM1808_36	5°2.6592	141°48.9675	5/28/2018	7	Plain	4874.1	NA	7	17	16.7	2-5cm
S-84	Sediment	Sample	KM1808_36	5°3.6131	141°49.8622	5/28/2018	7	Plain	4868.5	NA	7	6	18.5	0-2cm
S-87	Sediment	Sample	KM1808_36	5°3.6131	141°49.8622	5/28/2018	7	Plain	4868.5	NA	7	6	18.5	2-5cm
S-95	Sediment	Sample	KM1808_36	5°2.655	141°48.9678	5/28/2018	7	Plain	4874.2	NA	7	10	18.6	0-2cm
S-98	Sediment	Sample	KM1808_36	5°2.655	141°48.9678	5/28/2018	7	Plain	4874.2	NA	7	10	18.6	2-5cm
S-106	Sediment	Sample	KM1808_43	7°2.163	149°56.369	2018-01-06	4	Plain	5040.4	NA	8	18	15.1	0-2cm
S-109	Sediment	Sample	KM1808_43	7°2.163	149°56.369	2018-01-06	4	Plain	5040.4	NA	8	18	15.1	2-5cm
S-117	Sediment	Sample	KM1808_43	7°2.165	149°56.381	2018-01-06	4	Plain	no info	NA	8	6	14.4	0-2cm
S-120	Sediment	Sample	KM1808_43	7°2.165	149°56.381	2018-01-06	4	Plain	no info	NA	8	6	14.4	2-5cm
S-128	Sediment	Sample	KM1808_43	7°2.197	149°56.375	2018-01-06	4	Plain	5040.2	NA	8	11	12.7	0-2cm
S-131	Sediment	Sample	KM1808_43	7°2.197	149°56.375	2018-01-06	4	Plain	5040.2	NA	8	11	12.7	2-5cm
S-139	Sediment	Sample	KM1808_43	no info	no info	2018-01-06	4	Plain	no info	NA	8	21	15.2	0-2cm
S-142	Sediment	Sample	KM1808_43	no info	no info	2018-01-06	4	Plain	no info	NA	8	21	15.2	2-5cm
S-150	Sediment	Sample	KM1808_47	6°59.272	149°54.755	2018-02-06	4	Plain	4999.4	NA	9	24	13.5	0-2cm
S-153	Sediment	Sample	KM1808_47	6°59.272	149°54.755	2018-02-06	4	Plain	4999.4	NA	9	24	13.5	2-5cm
S-161	Sediment	Sample	KM1808_47	6°59.272	149°54.756	2018-02-06	4	Plain	4999.4	NA	9	30	17.6	0-2cm
S-164	Sediment	Sample	KM1808_47	6°59.272	149°54.756	2018-02-06	4	Plain	4999.4	NA	9	30	17.6	2-5cm
S-172	Sediment	Sample	KM1808_47	7°0.555	149°54.675	2018-02-06	4	Plain	5018.5	NA	9	4	17.1	0-2cm
S-175	Sediment	Sample	KM1808_47	7°0.555	149°54.675	2018-02-06	4	Plain	5018.5	NA	9	4	17.1	2-5cm
S-183	Sediment	Sample	KM1808_47	7°0.555	149°54.674	2018-02-06	4	Plain	5018.5	NA	9	18	13.6	0-2cm
S-186	Sediment	Sample	KM1808_47	7°0.555	149°54.674	2018-02-06	4	Plain	5018.5	NA	9	18	13.6	2-5cm
S-194	Sediment	Sample	KM1808_47	7°0.548	149°54.677	2018-02-06	4	Plain	5018.3	NA	9	21	15.7	0-2cm
S-197	Sediment	Sample	KM1808_47	7°0.548	149°54.677	2018-02-06	4	Plain	5018.3	NA	9	21	15.7	2-5cm
S-205	Sediment	Sample	KM1808_49	7°15.8754	149°46.4404	2018-03-06	4	Seamount	3561.5	NA	10	1	15.2	0-2cm
S-208	Sediment	Sample	KM1808_49	7°15.8754	149°46.4404	2018-03-06	4	Seamount	3561.5	NA	10	1	15.2	2-5cm
S-216	Sediment	Sample	KM1808_49	7°15.876	149°46.439	2018-03-06	4	Seamount	3561.5	NA	10	8	17.3	0-2cm
S-219	Sediment	Sample	KM1808_49	7°15.876	149°46.439	2018-03-06	4	Seamount	3561.5	NA	10	8	17.3	2-5cm
S-227	Sediment	Sample	KM1808_49	7°16.207	149°46.9567	2018-03-06	4	Seamount	3550.8	NA	10	9	13	0-2cm
S-230	Sediment	Sample	KM1808_49	7°16.207	149°46.9567	2018-03-06	4	Seamount	3550.8	NA	10	9	13	2-5cm
S-238	Sediment	Sample	KM1808_49	no info	no info	2018-03-06	4	Seamount	3551.2	NA	10	27	7	0-2cm
S-241	Sediment	Sample	KM1808_49	no info	no info	2018-03-06	4	Seamount	3551.2	NA	10	27	7	2-5cm
S-249	Sediment	Sample	KM1808_61	6°59.2768	149°55.9512	2018-06-06	4	Plain	5001.1	NA	12	4	15	0-2cm
S-252	Sediment	Sample	KM1808_61	6°59.2768	149°55.9512	2018-06-06	4	Plain	5001.1	NA	12	4	15	2-5cm
S-260	Sediment	Sample	KM1808_61	6°59.2775	149°55.9527	2018-06-06	4	Plain	5001.1	NA	12	13	16.7	0-5 cm
S-268	Sediment	Sample	KM1808_61	6°59.2775	149°55.9527	2018-06-06	4	Plain	5008.6	NA	12	27	16	0-2cm
S-271	Sediment	Sample	KM1808_61	6°58.2043	149°56.5615	2018-06-06	4	Plain	5008.6	NA	12	27	16	2-5cm
S-279	Sediment	Sample	KM1808_61	6°58.2043	149°56.5615	2018-06-06	4	Plain	5008.7	NA	12	9	12.5	0-2cm
S-282	Sediment	Sample	KM1808_61	6°58.2023	149°56.5635	2018-06-06	4	Plain	5008.7	NA	12	9	12.5	2-5cm
S-290	Sediment	Sample	KM1808_66	11°16.4984	153°44.6505	2018-09-06	1	Plain	5240	Rep 1	13	1	14.5	0-2cm
S-292	Sediment	Sample	KM1808_66	11°16.4984	153°44.6505	2018-09-06	1	Plain	5240	Rep 2	13	1	14.5	0-2cm
S-295	Sediment	Sample	KM1808_66	11°16.4984	153°44.6505	2018-09-06	1	Plain	5240	Rep 1	13	1	14.5	2-5cm
S-297	Sediment	Sample	KM1808_66	11°16.4984	153°44.6505	2018-09-06	1	Plain	5240	Rep 2	13	1	14.5	2-5cm
S-306	Sediment	Sample	KM1808_66	11°16.4967	153°44.6515	2018-09-06	1	Plain	5240	Rep 1	13	11	15.8	0-2cm
S-308	Sediment	Sample	KM1808_66	11°16.4967	153°44.6515	2018-09-06	1	Plain	5240	Rep 2	13	11	15.8	0-2cm
S-311	Sediment	Sample	KM1808_66	11°16.4967	153°44.6515	2018-09-06	1	Plain	5240	Rep 1	13	11	15.8	2-5cm
S-313	Sediment	Sample	KM1808_66	11°16.4967	153°44.6515	2018-09-06	1	Plain	5240	Rep 2	13	11	15.8	2-5cm
S-323	Sediment	Sample	KM1808_70	11°15.1063	153°36.3588	2018-11-06	1	Plain	5205.8	Rep 1	14	24	13.5	0-2cm
S-325	Sediment	Sample	KM1808_70	11°15.1063	153°36.3588	2018-11-06	1	Plain	5205.8	Rep 2	14	24	13.5	0-2cm
S-328	Sediment	Sample	KM1808_70	11°15.1063	153°36.3588	2018-11-06	1	Plain	5205.8	Rep 1	14	24	13.5	2-5cm
S-330	Sediment	Sample	KM1808_70	11°15.1063	153°36.3588	2018-11-06	1	Plain	5205.8	Rep 2	14	24	13.5	2-5cm
S-339	Sediment	Sample	KM1808_70	11°15.10821	153°36.3579	2018-11-06	1	Plain	5206.1	NA	14	8	18	0-2cm
S-344	Sediment	Sample	KM1808_70	11°15.10821	153°36.3579	2018-11-06	1	Plain	5206.1	NA	14	8	18	2-5cm
S-358	Sediment	Sample	KM1808_70	11°15.1306	153°35.0809	2018-11-06	1	Plain	5203.6	NA	14	1	12.5	0-2cm
S-361	Sediment	Sample	KM1808_70	11°15.1306	153°35.0809	2018-11-06	1	Plain	5203.6	NA	14	1	12.5	2-5cm
S-372	Sediment	Sample	KM1808_70	11°15.1399	153°35.081	2018-11-06	1	Plain	5203.6	NA	14	9	17.2	0-2cm
S-377	Sediment	Sample	KM1808_70	11°15.1399	153°35.081	2018-11-06	1	Plain	5203.6	NA	14	9	17.2	2-5cm
S-neg	Sediment	Blank	NA	NA	NA	NA	NA	NA	NA	NA	NA	NA	NA	NA

### Sheet: Water
Table S1B. Metadata information for water samples. APEI = Area of Particular Environmental Interest, MAB = meter above bottom, DCM = deep chlorophyll maximum. Blank samples are negative controls.
Sample ID	Sample ID of pooled sample	Sample_type	Type	Station#	Latitude (DDM)	Longitude (DDM)	Date of sampling	APEI	Habitat	Depth (m)	CTD_Cast	Water column (feature)	Volume filtered (L)
W-2	W-2-3	Water	Sample	KM1808-12	5°3.6252 N	141°49.8395 W	5/22/18	7	Plain	4861	1	5 mab	5
W-3		Water	Sample	KM1808-12	5°3.6252 N	141°49.8395 W	5/22/18	7	Plain	4861	1	5 mab	5
W-11	W-11-12	Water	Sample	KM1808-12	5°3.6252 N	141°49.8395 W	5/22/18	7	Plain	4811	1	50 mab	5
W-12		Water	Sample	KM1808-12	5°3.6252 N	141°49.8395 W	5/22/18	7	Plain	4811	1	50 mab	5
W-15	W-15-16	Water	Sample	KM1808-12	5°3.6252 N	141°49.8395 W	5/22/18	7	Plain	3000	1	bathypelagic	5
W-16		Water	Sample	KM1808-12	5°3.6252 N	141°49.8395 W	5/22/18	7	Plain	3000	1	bathypelagic	5
W-17	W-17-18	Water	Sample	KM1808-12	5°3.6252 N	141°49.8395 W	5/22/18	7	Plain	1000	1	deep mesopelagic	4
W-18		Water	Sample	KM1808-12	5°3.6252 N	141°49.8395 W	5/22/18	7	Plain	1000	1	deep mesopelagic	4
W-22	W-22-25	Water	Sample	KM1808-12	5°3.6252 N	141°49.8395 W	5/22/18	7	Plain	500	1	mesopelagic	2.5
W-25		Water	Sample	KM1808-12	5°3.6252 N	141°49.8395 W	5/22/18	7	Plain	500	1	mesopelagic	2
W-28	W-28-30	Water	Sample	KM1808-12	5°3.6252 N	141°49.8395 W	5/22/18	7	Plain	80	1	DCM	1.5
W-30		Water	Sample	KM1808-12	5°3.6252 N	141°49.8395 W	5/22/18	7	Plain	80	1	DCM	1
W-32	W-32-35	Water	Sample	KM1808-12	5°3.6252 N	141°49.8395 W	5/22/18	7	Plain	5	1	near surface	1
W-35		Water	Sample	KM1808-12	5°3.6252 N	141°49.8395 W	5/22/18	7	Plain	5	1	near surface	1
W-36	W-36	Water	Blank	KM1808-12	5°3.6252 N	141°49.8395 W	5/22/18	7	Plain	MilliQ	1	N.A.	1
W-40	W-40-41	Water	Sample	KM1808-13	5°3.2156 N	141°55.5066 W	5/22/18	7	Plain	4850	2	5 mab	5
W-41		Water	Sample	KM1808-13	5°3.2156 N	141°55.5066 W	5/22/18	7	Plain	4850	2	5 mab	5
W-48	W-48-49	Water	Sample	KM1808-13	5°3.2156 N	141°55.5066 W	5/22/18	7	Plain	4800	2	50 mab	5
W-49		Water	Sample	KM1808-13	5°3.2156 N	141°55.5066 W	5/22/18	7	Plain	4800	2	50 mab	5
W-50	W-50-51	Water	Sample	KM1808-13	5°3.2156 N	141°55.5066 W	5/22/18	7	Plain	3000	2	bathypelagic	5
W-51		Water	Sample	KM1808-13	5°3.2156 N	141°55.5066 W	5/22/18	7	Plain	3000	2	bathypelagic	5
W-56	W-56-57	Water	Sample	KM1808-13	5°3.2156 N	141°55.5066 W	5/22/18	7	Plain	1000	2	deep mesopelagic	4
W-57		Water	Sample	KM1808-13	5°3.2156 N	141°55.5066 W	5/22/18	7	Plain	1000	2	deep mesopelagic	4
W-58	W-58-59	Water	Sample	KM1808-13	5°3.2156 N	141°55.5066 W	5/22/18	7	Plain	500	2	mesopelagic	2
W-59		Water	Sample	KM1808-13	5°3.2156 N	141°55.5066 W	5/22/18	7	Plain	500	2	mesopelagic	2
W-63	W-63-64	Water	Sample	KM1808-13	5°3.2156 N	141°55.5066 W	5/22/18	7	Plain	60	2	DCM	1
W-64		Water	Sample	KM1808-13	5°3.2156 N	141°55.5066 W	5/22/18	7	Plain	60	2	DCM	1
W-67	W-67-69	Water	Sample	KM1808-13	5°3.2156 N	141°55.5066 W	5/22/18	7	Plain	5	2	near surface	1
W-69		Water	Sample	KM1808-13	5°3.2156 N	141°55.5066 W	5/22/18	7	Plain	5	2	near surface	1
W-72	W-72	Water	Blank	KM1808-13	5°3.2156 N	141°55.5066 W	5/22/18	7	Plain	MilliQ	2	N.A.	1
W-74	W-74-75	Water	Sample	KM1808-27	4°53.6165 N	141°43.7357 W	5/25/18	7	Seamount	3228	4	5 mab	5
W-75		Water	Sample	KM1808-27	4°53.6165 N	141°43.7357 W	5/25/18	7	Seamount	3228	4	5 mab	5
W-80	W-80-81	Water	Sample	KM1808-27	4°53.6165 N	141°43.7357 W	5/25/18	7	Seamount	3140	4	50 mab	5
W-81		Water	Sample	KM1808-27	4°53.6165 N	141°43.7357 W	5/25/18	7	Seamount	3140	4	50 mab	5
W-86	W-86-87	Water	Sample	KM1808-27	4°53.6165 N	141°43.7357 W	5/25/18	7	Seamount	2000	4	bathypelagic	5
W-87		Water	Sample	KM1808-27	4°53.6165 N	141°43.7357 W	5/25/18	7	Seamount	2000	4	bathypelagic	5
W-92	W-92-93	Water	Sample	KM1808-27	4°53.6165 N	141°43.7357 W	5/25/18	7	Seamount	1000	4	deep mesopelagic	4
W-93		Water	Sample	KM1808-27	4°53.6165 N	141°43.7357 W	5/25/18	7	Seamount	1000	4	deep mesopelagic	4
W-94	W-94-97	Water	Sample	KM1808-27	4°53.6165 N	141°43.7357 W	5/25/18	7	Seamount	500	4	mesopelagic	2
W-97		Water	Sample	KM1808-27	4°53.6165 N	141°43.7357 W	5/25/18	7	Seamount	500	4	mesopelagic	2
W-101	W-101-102	Water	Sample	KM1808-27	4°53.6165 N	141°43.7357 W	5/25/18	7	Seamount	75	4	DCM	1
W-102		Water	Sample	KM1808-27	4°53.6165 N	141°43.7357 W	5/25/18	7	Seamount	75	4	DCM	1
W-107	W-107-108	Water	Sample	KM1808-27	4°53.6165 N	141°43.7357 W	5/25/18	7	Seamount	5	4	near surface	1
W-108		Water	Sample	KM1808-27	4°53.6165 N	141°43.7357 W	5/25/18	7	Seamount	5	4	near surface	1
W-110	W-110	Water	Blank	KM1808-27	4°53.6165 N	141°43.7357 W	5/25/18	7	Seamount	MilliQ	4	N.A.	1
W-114	W-114-115	Water	Sample	KM1808-35	4°53.310 N	141°46.1472 W	5/28/18	7	Seamount	3060	6	5 mab	5
W-115		Water	Sample	KM1808-35	4°53.310 N	141°46.1472 W	5/28/18	7	Seamount	3060	6	5 mab	5
W-120	W-120-121	Water	Sample	KM1808-35	4°53.310 N	141°46.1472 W	5/28/18	7	Seamount	3010	6	50 mab	5
W-121		Water	Sample	KM1808-35	4°53.310 N	141°46.1472 W	5/28/18	7	Seamount	3010	6	50 mab	5
W-126	W-126-127	Water	Sample	KM1808-35	4°53.310 N	141°46.1472 W	5/28/18	7	Seamount	2000	6	bathypelagic	5
W-127		Water	Sample	KM1808-35	4°53.310 N	141°46.1472 W	5/28/18	7	Seamount	2000	6	bathypelagic	5
W-130	W-130-131	Water	Sample	KM1808-35	4°53.310 N	141°46.1472 W	5/28/18	7	Seamount	1000	6	deep mesopelagic	4
W-131		Water	Sample	KM1808-35	4°53.310 N	141°46.1472 W	5/28/18	7	Seamount	1000	6	deep mesopelagic	4
W-132	W-132-134	Water	Sample	KM1808-35	4°53.310 N	141°46.1472 W	5/28/18	7	Seamount	500	6	mesopelagic	2
W-134		Water	Sample	KM1808-35	4°53.310 N	141°46.1472 W	5/28/18	7	Seamount	500	6	mesopelagic	2
W-138	W-138-141	Water	Sample	KM1808-35	4°53.310 N	141°46.1472 W	5/28/18	7	Seamount	75	6	DCM	1
W-141		Water	Sample	KM1808-35	4°53.310 N	141°46.1472 W	5/28/18	7	Seamount	75	6	DCM	1
W-145	W-145-147	Water	Sample	KM1808-35	4°53.310 N	141°46.1472 W	5/28/18	7	Seamount	5	6	near surface	1
W-147		Water	Sample	KM1808-35	4°53.310 N	141°46.1472 W	5/28/18	7	Seamount	5	6	near surface	1
W-149	W-149	Water	Blank	KM1808-35	4°53.310 N	141°46.1472 W	5/28/18	7	Seamount	MilliQ	6	N.A.	1
W-154	W-154-155	Water	Sample	KM1808-48	6°58.8754 N	149°55.6328 W	2018-03-06	4	Plain	4994	7	5 mab	5
W-155		Water	Sample	KM1808-48	6°58.8754 N	149°55.6328 W	2018-03-06	4	Plain	4994	7	5 mab	5
W-156	W-156-157	Water	Sample	KM1808-48	6°58.8754 N	149°55.6328 W	2018-03-06	4	Plain	4944	7	50 mab	5
W-157		Water	Sample	KM1808-48	6°58.8754 N	149°55.6328 W	2018-03-06	4	Plain	4944	7	50 mab	5
W-162	W-162-163	Water	Sample	KM1808-48	6°58.8754 N	149°55.6328 W	2018-03-06	4	Plain	3000	7	bathypelagic	5
W-163		Water	Sample	KM1808-48	6°58.8754 N	149°55.6328 W	2018-03-06	4	Plain	3000	7	bathypelagic	5
W-166	W-166-167	Water	Sample	KM1808-48	6°58.8754 N	149°55.6328 W	2018-03-06	4	Plain	1000	7	deep mesopelagic	4
W-167		Water	Sample	KM1808-48	6°58.8754 N	149°55.6328 W	2018-03-06	4	Plain	1000	7	deep mesopelagic	4
W-170	W-170-173	Water	Sample	KM1808-48	6°58.8754 N	149°55.6328 W	2018-03-06	4	Plain	500	7	mesopelagic	2
W-173		Water	Sample	KM1808-48	6°58.8754 N	149°55.6328 W	2018-03-06	4	Plain	500	7	mesopelagic	2
W-174	W-174-178	Water	Sample	KM1808-48	6°58.8754 N	149°55.6328 W	2018-03-06	4	Plain	65	7	DCM	1
W-178		Water	Sample	KM1808-48	6°58.8754 N	149°55.6328 W	2018-03-06	4	Plain	65	7	DCM	1
W-184	W-184-185	Water	Sample	KM1808-48	6°58.8754 N	149°55.6328 W	2018-03-06	4	Plain	5	7	near surface	1
W-185		Water	Sample	KM1808-48	6°58.8754 N	149°55.6328 W	2018-03-06	4	Plain	5	7	near surface	1
W-186	W-186	Water	Blank	KM1808-48	6°58.8754 N	149°55.6328 W	2018-03-06	4	Plain	MilliQ	7	N.A.	1
W-190	W-190-191	Water	Sample	KM1808-54	7°17.3894 N	149°51.2256 W	2018-04-06	4	seamount slope	3919	8	5 mab	5
W-191		Water	Sample	KM1808-54	7°17.3894 N	149°51.2256 W	2018-04-06	4	seamount slope	3919	8	5 mab	5
W-198	W-198-199	Water	Sample	KM1808-54	7°17.3894 N	149°51.2256 W	2018-04-06	4	seamount slope	3869	8	50 mab	5
W-199		Water	Sample	KM1808-54	7°17.3894 N	149°51.2256 W	2018-04-06	4	seamount slope	3869	8	50 mab	5
W-202	W-202-203	Water	Sample	KM1808-54	7°17.3894 N	149°51.2256 W	2018-04-06	4	seamount slope	2500	8	bathypelagic	5
W-203		Water	Sample	KM1808-54	7°17.3894 N	149°51.2256 W	2018-04-06	4	seamount slope	2500	8	bathypelagic	5
W-204	W-204-205	Water	Sample	KM1808-54	7°17.3894 N	149°51.2256 W	2018-04-06	4	seamount slope	1000	8	deep mesopelagic	4
W-205		Water	Sample	KM1808-54	7°17.3894 N	149°51.2256 W	2018-04-06	4	seamount slope	1000	8	deep mesopelagic	4
W-208	W-208-211	Water	Sample	KM1808-54	7°17.3894 N	149°51.2256 W	2018-04-06	4	seamount slope	500	8	mesopelagic	2
W-211		Water	Sample	KM1808-54	7°17.3894 N	149°51.2256 W	2018-04-06	4	seamount slope	500	8	mesopelagic	2
W-212	W-212-214	Water	Sample	KM1808-54	7°17.3894 N	149°51.2256 W	2018-04-06	4	seamount slope	65	8	DCM	1
W-214		Water	Sample	KM1808-54	7°17.3894 N	149°51.2256 W	2018-04-06	4	seamount slope	65	8	DCM	1
W-222	W-222-223	Water	Sample	KM1808-54	7°17.3894 N	149°51.2256 W	2018-04-06	4	seamount slope	5	8	near surface	1
W-223		Water	Sample	KM1808-54	7°17.3894 N	149°51.2256 W	2018-04-06	4	seamount slope	5	8	near surface	1
W-224	W-224	Water	Blank	KM1808-54	7°17.3894 N	149°51.2256 W	2018-04-06	4	seamount slope	MilliQ	8	N.A.	1
W-228	W-228-229	Water	Sample	KM1808-56	7°15.8752 N	149°46.4703 W	2018-05-06	4	seamount summit	3560	9	5 mab	5
W-229		Water	Sample	KM1808-56	7°15.8752 N	149°46.4703 W	2018-05-06	4	seamount summit	3560	9	5 mab	5
W-234	W-234-235	Water	Sample	KM1808-56	7°15.8752 N	149°46.4703 W	2018-05-06	4	seamount summit	3515	9	50 mab	5
W-235		Water	Sample	KM1808-56	7°15.8752 N	149°46.4703 W	2018-05-06	4	seamount summit	3515	9	50 mab	5
W-238	W-238-239	Water	Sample	KM1808-56	7°15.8752 N	149°46.4703 W	2018-05-06	4	seamount summit	2000	9	bathypelagic	5
W-239		Water	Sample	KM1808-56	7°15.8752 N	149°46.4703 W	2018-05-06	4	seamount summit	2000	9	bathypelagic	5
W-242	W-242-243	Water	Sample	KM1808-56	7°15.8752 N	149°46.4703 W	2018-05-06	4	seamount summit	1000	9	deep mesopelagic	4
W-243		Water	Sample	KM1808-56	7°15.8752 N	149°46.4703 W	2018-05-06	4	seamount summit	1000	9	deep mesopelagic	4
W-247	W-247-249	Water	Sample	KM1808-56	7°15.8752 N	149°46.4703 W	2018-05-06	4	seamount summit	500	9	mesopelagic	2
W-249		Water	Sample	KM1808-56	7°15.8752 N	149°46.4703 W	2018-05-06	4	seamount summit	500	9	mesopelagic	2
W-253	W-253-255	Water	Sample	KM1808-56	7°15.8752 N	149°46.4703 W	2018-05-06	4	seamount summit	75	9	DCM	1
W-255		Water	Sample	KM1808-56	7°15.8752 N	149°46.4703 W	2018-05-06	4	seamount summit	75	9	DCM	1
W-256	W-256-259	Water	Sample	KM1808-56	7°15.8752 N	149°46.4703 W	2018-05-06	4	seamount summit	5	9	near surface	1
W-259		Water	Sample	KM1808-56	7°15.8752 N	149°46.4703 W	2018-05-06	4	seamount summit	5	9	near surface	1
W-262	W-262	Water	Blank	KM1808-56	7°15.8752 N	149°46.4703 W	2018-05-06	4	seamount summit	MilliQ	9	N.A.	1
W-264	W-264-265	Water	Sample	KM1808-60	7°02.2456 N	149°56.3370 W	2018-06-06	4	Plain	5034	10	5 mab	5
W-265		Water	Sample	KM1808-60	7°02.2456 N	149°56.3370 W	2018-06-06	4	Plain	5034	10	5 mab	5
W-274	W-274-275	Water	Sample	KM1808-60	7°02.2456 N	149°56.3370 W	2018-06-06	4	Plain	4984	10	50 mab	5
W-275		Water	Sample	KM1808-60	7°02.2456 N	149°56.3370 W	2018-06-06	4	Plain	4984	10	50 mab	5
W-278	W-278-279	Water	Sample	KM1808-60	7°02.2456 N	149°56.3370 W	2018-06-06	4	Plain	3000	10	bathypelagic	5
W-279		Water	Sample	KM1808-60	7°02.2456 N	149°56.3370 W	2018-06-06	4	Plain	3000	10	bathypelagic	5
W-280	W-280-281	Water	Sample	KM1808-60	7°02.2456 N	149°56.3370 W	2018-06-06	4	Plain	1000	10	deep mesopelagic	4
W-281		Water	Sample	KM1808-60	7°02.2456 N	149°56.3370 W	2018-06-06	4	Plain	1000	10	deep mesopelagic	4
W-284	W-284-286	Water	Sample	KM1808-60	7°02.2456 N	149°56.3370 W	2018-06-06	4	Plain	500	10	mesopelagic	2
W-286		Water	Sample	KM1808-60	7°02.2456 N	149°56.3370 W	2018-06-06	4	Plain	500	10	mesopelagic	2
W-289	W-289-290	Water	Sample	KM1808-60	7°02.2456 N	149°56.3370 W	2018-06-06	4	Plain	60	10	DCM	1
W-290		Water	Sample	KM1808-60	7°02.2456 N	149°56.3370 W	2018-06-06	4	Plain	60	10	DCM	1
W-295	W-295-299	Water	Sample	KM1808-60	7°02.2456 N	149°56.3370 W	2018-06-06	4	Plain	5	10	near surface	1
W-299		Water	Sample	KM1808-60	7°02.2456 N	149°56.3370 W	2018-06-06	4	Plain	5	10	near surface	1
W-300	W-300	Water	Blank	KM1808-60	7°02.2456 N	149°56.3370 W	2018-06-06	4	Plain	MilliQ	10	N.A.	1
W-302	W-302-303	Water	Sample	KM1808-67	11°16.4768 N	153°44.7812 W	2018-10-06	1	Plain	5232	11	5 mab	5
W-303		Water	Sample	KM1808-67	11°16.4768 N	153°44.7812 W	2018-10-06	1	Plain	5232	11	5 mab	5
W-304	W-304-305	Water	Sample	KM1808-67	11°16.4768 N	153°44.7812 W	2018-10-06	1	Plain	5232	11	5 mab	5
W-305		Water	Sample	KM1808-67	11°16.4768 N	153°44.7812 W	2018-10-06	1	Plain	5232	11	5 mab	5
W-306	W-306-307	Water	Sample	KM1808-67	11°16.4768 N	153°44.7812 W	2018-10-06	1	Plain	5232	11	5 mab	5
W-307		Water	Sample	KM1808-67	11°16.4768 N	153°44.7812 W	2018-10-06	1	Plain	5232	11	5 mab	5
W-308	W-308-309	Water	Sample	KM1808-67	11°16.4768 N	153°44.7812 W	2018-10-06	1	Plain	5182	11	50 mab	5
W-309		Water	Sample	KM1808-67	11°16.4768 N	153°44.7812 W	2018-10-06	1	Plain	5182	11	50 mab	5
W-310	W-310-311	Water	Sample	KM1808-67	11°16.4768 N	153°44.7812 W	2018-10-06	1	Plain	5182	11	50 mab	5
W-311		Water	Sample	KM1808-67	11°16.4768 N	153°44.7812 W	2018-10-06	1	Plain	5182	11	50 mab	5
W-312	W-312-313	Water	Sample	KM1808-67	11°16.4768 N	153°44.7812 W	2018-10-06	1	Plain	5182	11	50 mab	5
W-313		Water	Sample	KM1808-67	11°16.4768 N	153°44.7812 W	2018-10-06	1	Plain	5182	11	50 mab	5
W-314	W-314	Water	Sample	KM1808-67	11°16.4768 N	153°44.7812 W	2018-10-06	1	Plain	3000	11	bathypelagic	5
W-316	W-316	Water	Sample	KM1808-67	11°16.4768 N	153°44.7812 W	2018-10-06	1	Plain	3000	11	bathypelagic	5
W-317	W-317	Water	Sample	KM1808-67	11°16.4768 N	153°44.7812 W	2018-10-06	1	Plain	3000	11	bathypelagic	5
W-318	W-318	Water	Sample	KM1808-67	11°16.4768 N	153°44.7812 W	2018-10-06	1	Plain	1000	11	deep mesopelagic	4
W-319	W-319	Water	Sample	KM1808-67	11°16.4768 N	153°44.7812 W	2018-10-06	1	Plain	1000	11	deep mesopelagic	4
W-321	W-321	Water	Sample	KM1808-67	11°16.4768 N	153°44.7812 W	2018-10-06	1	Plain	1000	11	deep mesopelagic	4
W-322	W-322	Water	Sample	KM1808-67	11°16.4768 N	153°44.7812 W	2018-10-06	1	Plain	500	11	mesopelagic	2
W-324	W-324	Water	Sample	KM1808-67	11°16.4768 N	153°44.7812 W	2018-10-06	1	Plain	500	11	mesopelagic	2
W-325	W-325	Water	Sample	KM1808-67	11°16.4768 N	153°44.7812 W	2018-10-06	1	Plain	500	11	mesopelagic	2
W-326	W-326	Water	Sample	KM1808-67	11°16.4768 N	153°44.7812 W	2018-10-06	1	Plain	90	11	DCM	1
W-330	W-330	Water	Sample	KM1808-67	11°16.4768 N	153°44.7812 W	2018-10-06	1	Plain	90	11	DCM	1
W-331	W-331	Water	Sample	KM1808-67	11°16.4768 N	153°44.7812 W	2018-10-06	1	Plain	90	11	DCM	1
W-332	W-332	Water	Sample	KM1808-67	11°16.4768 N	153°44.7812 W	2018-10-06	1	Plain	5	11	near surface	1
W-333	W-333	Water	Sample	KM1808-67	11°16.4768 N	153°44.7812 W	2018-10-06	1	Plain	5	11	near surface	1
W-337	W-337	Water	Blank	KM1808-67	11°16.4768 N	153°44.7812 W	2018-10-06	1	Plain	5	11	near surface	1
W-339	W-339	Water	Sample	KM1808-67	11°16.4768 N	153°44.7812 W	2018-10-06	1	Plain	MilliQ	11	neg control	1
W-344	W-344-345	Water	Sample	KM1808-71	11°15.1408 N	153°36.3776 W	2018-11-06	1	Plain	5196	12	5 mab	5
W-345		Water	Sample	KM1808-71	11°15.1408 N	153°36.3776 W	2018-11-06	1	Plain	5196	12	5 mab	5
W-346	W-346-347	Water	Sample	KM1808-71	11°15.1408 N	153°36.3776 W	2018-11-06	1	Plain	5146	12	50 mab	5
W-347		Water	Sample	KM1808-71	11°15.1408 N	153°36.3776 W	2018-11-06	1	Plain	5146	12	50 mab	5
W-352	W-352-353	Water	Sample	KM1808-71	11°15.1408 N	153°36.3776 W	2018-11-06	1	Plain	3000	12	bathypelagic	5
W-353		Water	Sample	KM1808-71	11°15.1408 N	153°36.3776 W	2018-11-06	1	Plain	3000	12	bathypelagic	5
W-356	W-356-357	Water	Sample	KM1808-71	11°15.1408 N	153°36.3776 W	2018-11-06	1	Plain	1000	12	deep mesopelagic	4
W-357		Water	Sample	KM1808-71	11°15.1408 N	153°36.3776 W	2018-11-06	1	Plain	1000	12	deep mesopelagic	4
W-361	W-361-362	Water	Sample	KM1808-71	11°15.1408 N	153°36.3776 W	2018-11-06	1	Plain	500	12	mesopelagic	2
W-362		Water	Sample	KM1808-71	11°15.1408 N	153°36.3776 W	2018-11-06	1	Plain	500	12	mesopelagic	2
W-365	W-365-368	Water	Sample	KM1808-71	11°15.1408 N	153°36.3776 W	2018-11-06	1	Plain	90	12	DCM	1
W-368		Water	Sample	KM1808-71	11°15.1408 N	153°36.3776 W	2018-11-06	1	Plain	90	12	DCM	1
W-370	W-370-372	Water	Sample	KM1808-71	11°15.1408 N	153°36.3776 W	2018-11-06	1	Plain	5	12	near surface	1
W-372		Water	Sample	KM1808-71	11°15.1408 N	153°36.3776 W	2018-11-06	1	Plain	5	12	near surface	1
W-376	W-376	Water	Blank	KM1808-71	11°15.1408 N	153°36.3776 W	2018-11-06	1	Plain	MilliQ	12	neg control	1
W-382	W-382-383	Water	Sample	KM1808-76	11°29.6389 N	153°36.9525 W	2018-12-06	1	seamount slope	4045	13	5 mab	5
W-383		Water	Sample	KM1808-76	11°29.6389 N	153°36.9525 W	2018-12-06	1	seamount slope	4045	13	5 mab	5
W-388	W-388-389	Water	Sample	KM1808-76	11°29.6389 N	153°36.9525 W	2018-12-06	1	seamount slope	3995	13	50 mab	5
W-389		Water	Sample	KM1808-76	11°29.6389 N	153°36.9525 W	2018-12-06	1	seamount slope	3995	13	50 mab	5
W-392	W-392-393	Water	Sample	KM1808-76	11°29.6389 N	153°36.9525 W	2018-12-06	1	seamount slope	2000	13	bathypelagic	5
W-393		Water	Sample	KM1808-76	11°29.6389 N	153°36.9525 W	2018-12-06	1	seamount slope	2000	13	bathypelagic	5
W-394	W-394-395	Water	Sample	KM1808-76	11°29.6389 N	153°36.9525 W	2018-12-06	1	seamount slope	1000	13	deep mesopelagic	4
W-395		Water	Sample	KM1808-76	11°29.6389 N	153°36.9525 W	2018-12-06	1	seamount slope	1000	13	deep mesopelagic	4
W-398	W-398-400	Water	Sample	KM1808-76	11°29.6389 N	153°36.9525 W	2018-12-06	1	seamount slope	500	13	mesopelagic	2
W-400		Water	Sample	KM1808-76	11°29.6389 N	153°36.9525 W	2018-12-06	1	seamount slope	500	13	mesopelagic	2
W-405	W-405-406	Water	Sample	KM1808-76	11°29.6389 N	153°36.9525 W	2018-12-06	1	seamount slope	90	13	DCM	1
W-406		Water	Sample	KM1808-76	11°29.6389 N	153°36.9525 W	2018-12-06	1	seamount slope	90	13	DCM	1
W-408	W-408-410	Water	Sample	KM1808-76	11°29.6389 N	153°36.9525 W	2018-12-06	1	seamount slope	5	13	near surface	1
W-410		Water	Sample	KM1808-76	11°29.6389 N	153°36.9525 W	2018-12-06	1	seamount slope	5	13	near surface	1
W-414	W-414	Water	Blank	KM1808-76	11°29.6389 N	153°36.9525 W	2018-12-06	1	seamount slope	MilliQ	13	neg control	1
W-416	W-416-417	Water	Sample	KM1808-77	11°29.5117 N	153°39.0729 W	2018-12-06	1	seamount summit	4183	14	5 mab	5
W-417		Water	Sample	KM1808-77	11°29.5117 N	153°39.0729 W	2018-12-06	1	seamount summit	4183	14	5 mab	5
W-422	W-422-423	Water	Sample	KM1808-77	11°29.5117 N	153°39.0729 W	2018-12-06	1	seamount summit	4138	14	50 mab	5
W-423		Water	Sample	KM1808-77	11°29.5117 N	153°39.0729 W	2018-12-06	1	seamount summit	4138	14	50 mab	5
W-428	W-428-429	Water	Sample	KM1808-77	11°29.5117 N	153°39.0729 W	2018-12-06	1	seamount summit	2000	14	bathypelagic	5
W-429		Water	Sample	KM1808-77	11°29.5117 N	153°39.0729 W	2018-12-06	1	seamount summit	2000	14	bathypelagic	5
W-432	W-432-433	Water	Sample	KM1808-77	11°29.5117 N	153°39.0729 W	2018-12-06	1	seamount summit	1000	14	deep mesopelagic	4
W-433		Water	Sample	KM1808-77	11°29.5117 N	153°39.0729 W	2018-12-06	1	seamount summit	1000	14	deep mesopelagic	4
W-436	W-436-438	Water	Sample	KM1808-77	11°29.5117 N	153°39.0729 W	2018-12-06	1	seamount summit	500	14	mesopelagic	2
W-438		Water	Sample	KM1808-77	11°29.5117 N	153°39.0729 W	2018-12-06	1	seamount summit	500	14	mesopelagic	2
W-440	W-440-441	Water	Sample	KM1808-77	11°29.5117 N	153°39.0729 W	2018-12-06	1	seamount summit	70	14	DCM	1
W-441		Water	Sample	KM1808-77	11°29.5117 N	153°39.0729 W	2018-12-06	1	seamount summit	70	14	DCM	1
W-446	W-446-449	Water	Sample	KM1808-77	11°29.5117 N	153°39.0729 W	2018-12-06	1	seamount summit	5	14	near surface	1
W-449		Water	Sample	KM1808-77	11°29.5117 N	153°39.0729 W	2018-12-06	1	seamount summit	5	14	near surface	1
W-452	W-452	Water	Blank	KM1808-77	11°29.5117 N	153°39.0729 W	2018-12-06	1	seamount summit	MilliQ	14	neg control	1
W-extraction_blank	W-extraction_blank	Water	Blank

### Sheet: Nodules
Table S1C. Metadata information for nodule samples. APEI = Area of Particular Environmental Interest. Depth is water depth at the start of the ROV dive. Nodules were collected by manipulator arm (scoop) into the biobox, or were collected inside of a sediment push core (biobox, core). Nodule_ID represent the ID of each individual nodule. Sample# indicate the sample ID of each DNA extract (made of …
Sample#	Sample_type	Type	Station#	Latitude (DDM)	Longitude (DDM)	Date of sampling	APEI	Habitat	Depth (m)	Replicate	ROV Dive	Collector	Nodule/core #	Nodule weight (g)	Nodule_ID
N-1	Nodule	Sample	KM1808_47	6°59.2645	149°54.742	2018-02-06	4	Plain		1	9	biobox	NA	125.47	1
N-2	Nodule	Sample	KM1808_47	6°59.2645	149°54.742	2018-02-06	4	Plain		2	9	biobox	NA	125.47	1
N-3	Nodule	Sample	KM1808_47	6°59.2645	149°54.742	2018-02-06	4	Plain		3	9	biobox	NA	125.47	1
N-4	Nodule	Sample	KM1808_47	6°59.2645	149°54.742	2018-02-06	4	Plain		4	9	biobox	NA	125.47	1
N-5	Nodule	Sample	KM1808_47	6°59.2645	149°54.742	2018-02-06	4	Plain		5	9	biobox	NA	125.47	1
N-6	Nodule	Sample	KM1808_70	11°15.1136	153°36.3635	2018-11-06	1	Plain	5206.1	1	14	biobox	1	92.07	2
N-7	Nodule	Sample	KM1808_70	11°15.1136	153°36.3635	2018-11-06	1	Plain	5206.1	2	14	biobox	1	92.07	2
N-8	Nodule	Sample	KM1808_70	11°15.1136	153°36.3635	2018-11-06	1	Plain	5206.1	3	14	biobox	1	92.07	2
N-9	Nodule	Sample	KM1808_70	11°15.1136	153°36.3635	2018-11-06	1	Plain	5206.1	4	14	biobox	1	92.07	2
N-10	Nodule	Sample	KM1808_70	11°15.1136	153°36.3635	2018-11-06	1	Plain	5206.1	5	14	biobox	1	92.07	2
N-11	Nodule	Sample	KM1808_66	11°16.4955	153°44.6483	2018-09-06	1	Plain	5240.6	1	13	biobox	1	143.07	3
N-12	Nodule	Sample	KM1808_66	11°16.4955	153°44.6483	2018-09-06	1	Plain	5240.6	2	13	biobox	1	143.07	3
N-13	Nodule	Sample	KM1808_66	11°16.4955	153°44.6483	2018-09-06	1	Plain	5240.6	3	13	biobox	1	143.07	3
N-14	Nodule	Sample	KM1808_66	11°16.4955	153°44.6483	2018-09-06	1	Plain	5240.6	4	13	biobox	1	143.07	3
N-15	Nodule	Sample	KM1808_66	11°16.4955	153°44.6483	2018-09-06	1	Plain	5240.6	5	13	biobox	1	143.07	3
N-16	Nodule	Sample	KM1808_43	7°1.277	149°56.134	2018-01-06	4	Plain	5040.1	1	8	core	10	32.12	4
N-17	Nodule	Sample	KM1808_43	7°1.277	149°56.134	2018-01-06	4	Plain	5040.1	2	8	core	10	32.12	4
N-18	Nodule	Sample	KM1808_43	7°1.277	149°56.134	2018-01-06	4	Plain	5040.1	3	8	core	10	32.12	4
N-19	Nodule	Sample	KM1808_43	7°1.277	149°56.134	2018-01-06	4	Plain	5040.1	4	8	core	10	32.12	4
N-20	Nodule	Sample	KM1808_43	7°1.277	149°56.134	2018-01-06	4	Plain	5040.1	5	8	core	10	32.12	4
N-21	Nodule	Sample	KM1808_61	6°59.2775	149°55.9527	2018-06-06	4	Plain	5001.1	1	12	core	13	136.93	5
N-22	Nodule	Sample	KM1808_61	6°59.2775	149°55.9527	2018-06-06	4	Plain	5001.1	2	12	core	13	136.93	5
N-23	Nodule	Sample	KM1808_61	6°59.2775	149°55.9527	2018-06-06	4	Plain	5001.1	3	12	core	13	136.93	5
N-24	Nodule	Sample	KM1808_61	6°59.2775	149°55.9527	2018-06-06	4	Plain	5001.1	4	12	core	13	136.93	5
N-25	Nodule	Sample	KM1808_61	6°59.2775	149°55.9527	2018-06-06	4	Plain	5001.1	5	12	core	13	136.93	5
N-26	Nodule	Sample	KM1808_66	11°16.4955	153°44.6483	2018-09-06	1	Plain	5240.6	1	13	biobox	2	136.25	6
N-27	Nodule	Sample	KM1808_66	11°16.4955	153°44.6483	2018-09-06	1	Plain	5240.6	2	13	biobox	2	136.25	6
N-28	Nodule	Sample	KM1808_66	11°16.4955	153°44.6483	2018-09-06	1	Plain	5240.6	3	13	biobox	2	136.25	6
N-29	Nodule	Sample	KM1808_66	11°16.4955	153°44.6483	2018-09-06	1	Plain	5240.6	4	13	biobox	2	136.25	6
N-30	Nodule	Sample	KM1808_66	11°16.4955	153°44.6483	2018-09-06	1	Plain	5240.6	5	13	biobox	2	136.25	6
N-31	Nodule	Sample	KM1808_70	11°15.1136	153°36.3635	2018-11-06	1	Plain	5206.1	1	14	biobox	2	144.76	7
N-32	Nodule	Sample	KM1808_70	11°15.1136	153°36.3635	2018-11-06	1	Plain	5206.1	2	14	biobox	2	144.76	7
N-33	Nodule	Sample	KM1808_70	11°15.1136	153°36.3635	2018-11-06	1	Plain	5206.1	3	14	biobox	2	144.76	7
N-34	Nodule	Sample	KM1808_70	11°15.1136	153°36.3635	2018-11-06	1	Plain	5206.1	4	14	biobox	2	144.76	7
N-35	Nodule	Sample	KM1808_70	11°15.1136	153°36.3635	2018-11-06	1	Plain	5206.1	5	14	biobox	2	144.76	7
N-36	Nodule	Sample	KM1808_47	7°0.548	149°54.677	2018-02-06	4	Plain	5018.3	1	9	core	21	15.37	8
N-37	Nodule	Sample	KM1808_47	7°0.548	149°54.677	2018-02-06	4	Plain	5018.3	2	9	core	21	15.37	8
N-38	Nodule	Sample	KM1808_47	7°0.548	149°54.677	2018-02-06	4	Plain	5018.3	3	9	core	21	15.37	8
N-39	Nodule	Sample	KM1808_47	7°0.548	149°54.677	2018-02-06	4	Plain	5018.3	4	9	core	21	15.37	8
N-40	Nodule	Sample	KM1808_47	7°0.548	149°54.677	2018-02-06	4	Plain	5018.3	5	9	core	21	15.37	8
N-41	Nodule	Sample	KM1808_70	11°15.10821	153°36.3579	2018-11-06	1	Plain	5206.1	1	14	core	8	53.8	9
N-42	Nodule	Sample	KM1808_70	11°15.10821	153°36.3579	2018-11-06	1	Plain	5206.1	2	14	core	8	53.8	9
N-43	Nodule	Sample	KM1808_70	11°15.10821	153°36.3579	2018-11-06	1	Plain	5206.1	3	14	core	8	53.8	9
N-44	Nodule	Sample	KM1808_70	11°15.10821	153°36.3579	2018-11-06	1	Plain	5206.1	4	14	core	8	53.8	9
N-45	Nodule	Sample	KM1808_70	11°15.10821	153°36.3579	2018-11-06	1	Plain	5206.1	5	14	core	8	53.8	9
N-46	Nodule	Sample	KM1808_66	11°16.4955	153°44.6483	2018-09-06	1	Plain	5240.6	1	13	biobox	3	34.11	10
N-47	Nodule	Sample	KM1808_66	11°16.4955	153°44.6483	2018-09-06	1	Plain	5240.6	2	13	biobox	3	34.11	10
N-48	Nodule	Sample	KM1808_66	11°16.4955	153°44.6483	2018-09-06	1	Plain	5240.6	3	13	biobox	3	34.11	10
N-49	Nodule	Sample	KM1808_66	11°16.4955	153°44.6483	2018-09-06	1	Plain	5240.6	4	13	biobox	3	34.11	10
N-50	Nodule	Sample	KM1808_66	11°16.4955	153°44.6483	2018-09-06	1	Plain	5240.6	5	13	biobox	3	34.11	10
N-Blank	Nodule	Blank	NA	NA	NA	NA	NA	NA	NA	NA	NA	NA	NA	NA	NA
