## Supplementary material for "From sea surface to seafloor: a benthic allochthonous eDNA survey for the abyssal ocean": Table S2

### Sheet: Table_S2
Table S2. Read counts per sample throughout the DADA2 bioinformatics process. Metadata for each sample reported in Table S1, rarefaction curves shown in Figure S1.
sample-id	Type of sample	input	filtered	denoised	merged	non-chimeric
Blank-ddH2O	Indexing blank (ddH20)	28	4	4	0	0
N-1	DNA nodule sample	40543	20051	20051	15323	15295
N-10	DNA nodule sample	21727	9911	9911	6225	6211
N-11	DNA nodule sample	24645	11423	11423	8303	8302
N-12	DNA nodule sample	31335	16083	16083	13838	13829
N-13	DNA nodule sample	46141	20135	20135	14574	14067
N-14	DNA nodule sample	21570	8303	8303	5395	5395
N-15	DNA nodule sample	10737	5243	5243	4091	4085
N-16	DNA nodule sample	41345	25983	25983	24189	23088
N-17	DNA nodule sample	35640	17057	17057	12093	12091
N-18	DNA nodule sample	44779	23088	23088	19457	19436
N-19	DNA nodule sample	34848	15019	15019	9987	9757
N-2	DNA nodule sample	33674	17695	17695	14927	14918
N-20	DNA nodule sample	62319	35613	35613	30349	30141
N-21	DNA nodule sample	28970	15414	15414	13009	12913
N-22	DNA nodule sample	30885	17355	17355	15210	15047
N-23	DNA nodule sample	45638	23509	23509	19289	18788
N-24	DNA nodule sample	41410	16283	16283	9445	9201
N-25	DNA nodule sample	43522	21748	21748	18664	17252
N-26	DNA nodule sample	24482	10624	10624	4255	4198
N-27	DNA nodule sample	27406	11470	11470	7442	7433
N-28	DNA nodule sample	27670	12929	12929	8068	8049
N-29	DNA nodule sample	35158	14486	14486	6612	6589
N-3	DNA nodule sample	29891	15442	15442	12826	12766
N-30	DNA nodule sample	42211	16468	16468	7145	7079
N-31	DNA nodule sample	57417	28677	28677	25206	25171
N-32	DNA nodule sample	45142	23322	23322	21482	21472
N-33	DNA nodule sample	30583	11135	11135	3117	3045
N-34	DNA nodule sample	42980	18465	18465	8539	8447
N-35	DNA nodule sample	33223	17856	17856	15342	15337
N-36	DNA nodule sample	38446	17128	17128	10384	10336
N-37	DNA nodule sample	55709	30179	30179	25389	25027
N-38	DNA nodule sample	41666	22950	22950	19453	19321
N-39	DNA nodule sample	72433	37956	37956	31995	31581
N-4	DNA nodule sample	31823	14807	14807	11612	11521
N-40	DNA nodule sample	82895	36720	36720	33308	32326
N-41	DNA nodule sample	73784	37442	37442	32696	32242
N-42	DNA nodule sample	35207	16831	16831	12355	12306
N-43	DNA nodule sample	49463	24327	24327	20601	20475
N-44	DNA nodule sample	31632	12753	12753	7291	7226
N-45	DNA nodule sample	41046	19574	19574	16147	15917
N-46	DNA nodule sample	49044	19541	19541	12310	12159
N-47	DNA nodule sample	35356	11720	11720	4194	4184
N-48	DNA nodule sample	71826	27473	27473	21006	20849
N-49	DNA nodule sample	43786	15503	15503	6916	6858
N-5	DNA nodule sample	25667	11663	11663	7662	7636
N-50	DNA nodule sample	43393	17780	17780	15764	15680
N-6	DNA nodule sample	38694	17906	17906	13520	13349
N-7	DNA nodule sample	33352	15191	15191	10839	10812
N-8	DNA nodule sample	38533	19871	19871	15723	15720
N-9	DNA nodule sample	36706	19775	19775	16980	16773
N-Blank	Nodule extraction blank	27963	12020	12020	11984	11984
Neg-PCR-23	COI PCR blank	17	1	1	0	0
Neg-PCR-26	COI PCR blank	37	5	5	0	0
S-106	DNA sediment sample	29901	14763	14763	12147	12052
S-109	DNA sediment sample	41873	21150	21150	19158	19153
S-117	DNA sediment sample	43067	20051	20051	17851	17611
S-120	DNA sediment sample	43139	16230	16230	14410	14403
S-128	DNA sediment sample	60528	30672	30672	24170	24039
S-13	DNA sediment sample	47815	27953	27953	24518	24465
S-131	DNA sediment sample	38139	21693	21693	17360	17028
S-139	DNA sediment sample	43749	26330	26330	20914	20738
S-142	DNA sediment sample	49654	29806	29806	29354	28699
S-150	DNA sediment sample	16793	8378	8378	6737	6692
S-153	DNA sediment sample	51261	30404	30404	26659	26599
S-16	DNA sediment sample	45721	28959	28959	26352	26313
S-161	DNA sediment sample	69346	41620	41620	39536	39476
S-164	DNA sediment sample	37436	17713	17713	14467	14311
S-172	DNA sediment sample	31602	14552	14552	12298	12294
S-175	DNA sediment sample	32913	16999	16999	15816	15790
S-183	DNA sediment sample	34465	17133	17133	14126	14116
S-186	DNA sediment sample	41718	20730	20730	17599	17598
S-194	DNA sediment sample	36513	19087	19087	16191	16077
S-197	DNA sediment sample	22498	11739	11739	10030	10024
S-2	DNA sediment sample	51767	27991	27991	23448	23351
S-205	DNA sediment sample	53742	29470	29470	27807	27732
S-208	DNA sediment sample	45907	25530	25530	24435	24414
S-216	DNA sediment sample	51382	30564	30564	28672	28485
S-219	DNA sediment sample	44204	26256	26256	24553	24553
S-227	DNA sediment sample	61221	31891	31891	24690	23584
S-230	DNA sediment sample	33624	18609	18609	17037	16914
S-238	DNA sediment sample	29159	8199	8199	6815	6792
S-24	DNA sediment sample	29645	16220	16220	14153	14117
S-241	DNA sediment sample	46721	27391	27391	25905	25902
S-249	DNA sediment sample	41967	23935	23935	20498	20497
S-252	DNA sediment sample	36303	22644	22644	20030	19943
S-260	DNA sediment sample	24894	11749	11749	9731	9731
S-268	DNA sediment sample	36144	17657	17657	15016	14760
S-27	DNA sediment sample	38614	23311	23311	20830	20792
S-271	DNA sediment sample	43622	20472	20472	18606	18596
S-279	DNA sediment sample	50494	24841	24841	20194	20108
S-282	DNA sediment sample	72236	39074	39074	35231	35220
S-290	DNA sediment sample	50817	30504	30504	29010	28912
S-292	DNA sediment sample	45222	27261	27261	24180	24015
S-295	DNA sediment sample	57532	30661	30661	27308	27204
S-297	DNA sediment sample	49764	26966	26966	24606	24417
S-306	DNA sediment sample	71761	44436	44436	41850	41711
S-308	DNA sediment sample	40301	23090	23090	20643	20594
S-311	DNA sediment sample	31482	15623	15623	13284	13283
S-313	DNA sediment sample	43494	22785	22785	20886	20772
S-323	DNA sediment sample	44730	26375	26375	24124	23927
S-325	DNA sediment sample	57831	34378	34378	27335	27064
S-328	DNA sediment sample	46055	25219	25219	23546	23471
S-330	DNA sediment sample	58609	30314	30314	28636	25456
S-339	DNA sediment sample	28035	14964	14964	12293	12172
S-344	DNA sediment sample	36409	17715	17715	15516	15415
S-35	DNA sediment sample	44656	28225	28225	24465	23686
S-358	DNA sediment sample	45494	23233	23233	19139	19072
S-361	DNA sediment sample	28099	14908	14908	12096	12045
S-372	DNA sediment sample	25445	13967	13967	11229	11069
S-377	DNA sediment sample	29613	15604	15604	13998	13997
S-38	DNA sediment sample	41925	24352	24352	22233	22223
S-46	DNA sediment sample	61587	32191	32191	29877	29797
S-48	DNA sediment sample	33042	15882	15882	14287	14245
S-5	DNA sediment sample	35950	20865	20865	17893	17666
S-54	DNA sediment sample	39404	21302	21302	18362	18197
S-56	DNA sediment sample	27060	10885	10885	10107	10072
S-62	DNA sediment sample	35642	20767	20767	16911	16853
S-65	DNA sediment sample	17834	9850	9850	7835	7835
S-73	DNA sediment sample	34440	16700	16700	12862	12706
S-76	DNA sediment sample	38183	18118	18118	17365	17332
S-84	DNA sediment sample	31345	18287	18287	13542	13459
S-87	DNA sediment sample	55040	30551	30551	26345	26162
S-95	DNA sediment sample	27179	15660	15660	12776	12736
S-98	DNA sediment sample	53350	29636	29636	25766	25650
S-neg	Sediment extraction blank	68	1	1	0	0
W-101-102	DNA water sample	51828	32835	32835	25727	24142
W-107-108	DNA water sample	51138	34434	34434	28929	27160
W-11-12	DNA water sample	61838	35739	35739	33216	31266
W-110	DNA water sample	467	216	216	213	213
W-114-115	DNA water sample	48256	30520	30520	27012	25300
W-120-121	DNA water sample	20963	12831	12831	10146	9756
W-126-127	DNA water sample	61577	37492	37492	31889	28731
W-130-131	DNA water sample	69249	42679	42679	36693	34622
W-132-134	DNA water sample	53616	32253	32253	25155	22924
W-138-141	DNA water sample	31393	19307	19307	14573	13734
W-145-147	DNA water sample	48297	30214	30214	25710	23653
W-149	DNA water sample	649	269	269	262	262
W-15-16	DNA water sample	41336	25397	25397	22393	21069
W-154-155	DNA water sample	76442	48226	48226	45119	44036
W-156-157	DNA water sample	33573	21159	21159	18520	18328
W-162-163	DNA water sample	38254	24076	24076	18831	17503
W-166-167	DNA water sample	45139	28578	28578	23680	23092
W-17-18	DNA water sample	43547	27193	27193	23075	21182
W-170-173	DNA water sample	14085	8579	8579	5572	5547
W-174-178	DNA water sample	32258	17496	17496	11609	11216
W-184-185	DNA water sample	39481	24637	24637	19356	18077
W-186	DNA water sample	85	6	6	0	0
W-190-191	DNA water sample	53050	33836	33836	31078	29501
W-198-199	DNA water sample	78512	47853	47853	40259	39422
W-2-3	DNA water sample	36690	22889	22889	20459	19998
W-202-203	DNA water sample	55271	34024	34024	30375	25841
W-204-205	DNA water sample	52447	33735	33735	27066	25988
W-208-211	DNA water sample	68959	42525	42525	34195	31778
W-212-214	DNA water sample	115132	76721	76721	60987	55606
W-22-25	DNA water sample	39607	23832	23832	18431	16440
W-222-223	DNA water sample	55023	36186	36186	29456	27442
W-224	DNA water sample	32878	19695	19695	19688	19334
W-228-229	DNA water sample	82015	54662	54662	48085	44417
W-234-235	DNA water sample	46952	32551	32551	29921	24667
W-238-239	DNA water sample	44285	29339	29339	24334	24013
W-242-243	DNA water sample	48464	29575	29575	23290	22135
W-247-249	DNA water sample	52576	30535	30535	23992	22138
W-253-255	DNA water sample	45030	24266	24266	18457	17163
W-256-259	DNA water sample	97031	62859	62859	48909	44175
W-262	DNA water sample	1316	802	802	802	802
W-264-265	DNA water sample	60177	35071	35071	29507	28041
W-274-275	DNA water sample	24178	15776	15776	14078	13440
W-278-279	DNA water sample	59274	34745	34745	32665	31960
W-28-30	DNA water sample	51504	32222	32222	24274	22412
W-280-281	DNA water sample	46934	28356	28356	22151	21330
W-284-286	DNA water sample	67805	40888	40888	32559	30050
W-289-290	DNA water sample	56576	36196	36196	26247	24595
W-295-299	DNA water sample	39795	25738	25738	19030	18371
W-300	DNA water sample	1412	588	588	588	588
W-302-303	DNA water sample	55088	36242	36242	33196	30423
W-304-305	DNA water sample	47257	29457	29457	23634	23099
W-306-307	DNA water sample	38380	24727	24727	21350	20908
W-308-309	DNA water sample	168704	109508	109508	104016	100784
W-310-311	DNA water sample	31755	20241	20241	18198	17901
W-312-313	DNA water sample	42215	28751	28751	27458	27181
W-314	DNA water sample	41168	26881	26881	25214	25018
W-316	DNA water sample	40973	27453	27453	23012	22639
W-317	DNA water sample	54789	34136	34136	30140	29893
W-318	DNA water sample	40875	26304	26304	20578	19592
W-319	DNA water sample	37840	25908	25908	20590	18960
W-32-35	DNA water sample	47102	30512	30512	25580	22605
W-321	DNA water sample	44151	28854	28854	23371	21668
W-322	DNA water sample	46332	24240	24240	23714	23665
W-324	DNA water sample	65919	41433	41433	33285	32469
W-325	DNA water sample	52446	32686	32686	25810	25113
W-326	DNA water sample	76169	49987	49987	36268	33465
W-330	DNA water sample	90771	56575	56575	42169	39166
W-331	DNA water sample	40613	25121	25121	23163	22019
W-332	DNA water sample	50690	33323	33323	23722	22445
W-333	DNA water sample	44514	29218	29218	20691	19402
W-337	DNA water sample	37412	24136	24136	17116	16058
W-339	DNA water sample	2431	1334	1334	1329	1329
W-344-345	DNA water sample	60193	35243	35243	29763	28815
W-346-347	DNA water sample	47823	28979	28979	25518	24521
W-352-353	DNA water sample	62226	39547	39547	34386	34039
W-356-357	DNA water sample	51283	34926	34926	27611	26254
W-36	DNA water sample	1822	999	999	908	908
W-361-362	DNA water sample	71567	47057	47057	37666	34333
W-365-368	DNA water sample	44997	28477	28477	19893	18731
W-370-372	DNA water sample	41955	24276	24276	19856	18894
W-376	DNA water sample	24757	16570	16570	16080	16080
W-382-383	DNA water sample	84868	56106	56106	49553	47583
W-388-389	DNA water sample	43331	28483	28483	27347	26799
W-392-393	DNA water sample	87765	56363	56363	46732	45158
W-394-395	DNA water sample	52945	33277	33277	27150	26168
W-398-400	DNA water sample	55357	36065	36065	31527	30442
W-40-41	DNA water sample	61122	38834	38834	36496	34922
W-405-406	DNA water sample	46033	29675	29675	22830	21614
W-408-410	DNA water sample	41508	27776	27776	19994	18164
W-414	DNA water sample	50	5	5	5	5
W-416-417	DNA water sample	102122	67922	67922	59904	56996
W-422-423	DNA water sample	41675	27103	27103	24488	22519
W-428-429	DNA water sample	57638	37340	37340	31275	30895
W-432-433	DNA water sample	70228	46750	46750	39321	37396
W-436-438	DNA water sample	52926	35408	35408	26944	25920
W-440-441	DNA water sample	39749	25647	25647	17397	16614
W-446-449	DNA water sample	40379	25918	25918	18254	16640
W-452	DNA water sample	228	69	69	69	69
W-48-49	DNA water sample	53142	31719	31719	27885	26535
W-50-51	DNA water sample	43595	27319	27319	24496	23075
W-56-57	DNA water sample	40113	24427	24427	20842	19086
W-58-59	DNA water sample	41226	25299	25299	20330	18588
W-63-64	DNA water sample	59147	27595	27595	20834	18858
W-67-69	DNA water sample	50003	25085	25085	22714	22589
W-72	DNA water sample	642	294	294	260	260
W-74-75	DNA water sample	29594	3648	3648	2757	2698
W-80-81	DNA water sample	52508	33140	33140	29426	27528
W-86-87	DNA water sample	62925	35726	35726	30819	28096
W-92-93	DNA water sample	41814	25252	25252	21904	19391
W-94-97	DNA water sample	60985	37232	37232	30093	27457
W-EXT-BLANK	Water sample extraction blank	9232	5740	5740	5719	5719
Total		10315003	5890867	5890867	4921393	4749489
Mean		43523	24856	24856	20765	20040
