## Supplementary material for "From sea surface to seafloor: a benthic allochthonous eDNA survey for the abyssal ocean": Table S3

### Sheet: Contam_tb
Table S3. Overview of the impact of quality filtering on recovered diversity (ASVs) and reads within each sample and habitat type.
Sample type	Habitat	Mean ASV richness per sample	Mean % of richness kept per sample after removal of ASVs found in blanks	SD of the mean % of ASVs kept per sample after removal of ASVs found in blanks	Mean % of reads kept per sample after removal of ASVs found in blanks	SD of the mean % of reads kept per sample after removal of ASVs found in blanks	Mean % of ASVs kept per sample after removal of non-marine metazoans taxa	SD of mean % of ASVs kept per sample after removal of non-marine metazoans taxa	Mean % of reads kept after per sample removal of non-marine metazoans taxa	SD of mean % of reads kept per sample after removal of non-marine metazoans taxa
Nodule	Plain	117.4	99.64	0.67	99.64	0.67	96.81	10.3	96.7	14.95
Sediment	Plain	237.37	100	0	100	0	98.43	6.47	98.12	12.76
Sediment	Seamount	187.83	100	0	100	0	93.71	7.44	98.88	1.46
Seawater	Plain	221.21	97.35	1.92	97.35	1.92	99.85	1.11	99.99	0.1
Seawater	Seamount	254.29	97.41	1.5	97.41	1.5	99.7	1.93	99.95	0.33
